# Systematic cross-study assessment of RNA-Seq experimental workflows for plasma cell-free transcriptome profiling

**DOI:** 10.1101/2025.07.10.664092

**Authors:** Cristina Tuñí-Domínguez, Giovanni Asole, Pablo Monteagudo-Mesas, Elena Cristina Rusu, Lluc Cabús, Lucila González, Laura Sánchez, Beatriz Neto, Phil Sanders, Marc Weber, Julien Lagarde

## Abstract

Plasma cell-free RNA (cfRNA) is a promising source of non-invasive biomarkers, but its clinical translation is hindered by technical challenges and a lack of protocol standardization, which compromises reproducibility and comparability across studies. There is a need for a systematic evaluation of existing cfRNA-Seq workflows to understand the drivers of technical variability. Here, we address this gap by performing a comprehensive cross-study analysis of 2,166 cfRNA-Seq samples from 15 published studies and an in-house generated dataset, applying a uniform bioinformatics pipeline to enable a controlled comparison of experimental workflows. Our analysis reveals that the donor phenotype typically explains a negligible fraction of the transcriptomic variation, whose main determinants are technical – principally protocol choice, genomic DNA contamination levels and library diversity. Remarkably, this technical noise is so profound that variation within plasma cfRNA samples exceeds that found across a wide range of human tissues. Finally, we demonstrate that critical pre-analytical factors are often confounded with patient phenotypes, jeopardizing the validity of biomarker discovery efforts. Our work serves as a comprehensive benchmark of current cfRNA-Seq methodologies and provides evidence-based guidelines to improve experimental design. By highlighting the dominance of controllable technical factors, we offer a path towards more robust and reproducible cfRNA research.
