## Supplementary Table 2 for "Systematic cross-study assessment of RNA-Seq experimental workflows for plasma cell-free transcriptome profiling"

### Sheet: Table S.tmp1
Dataset	Dataset batch	strandedness	with_umi	umitools_extract_method	umitools_bc_pattern	TRIMGALORE ext.args	salmon_quant_libtype	two_color_illumina	skip_rev_salmon	YML files URL	CONFIG files URL
Block	Block (2x75bp)	reverse	FALSE	NA	NA	--fastqc -a AGATCGGAAGAGCACACGTCTGAACTCCAGTCAC -a2 AGATCGGAAGAGCGTCGTGTAGGGAAAGAGTGT --stringency 20 --length 20	ISR	TRUE	FALSE	https://github.com/Flomics/fl-cfRNAmeta/blob/dev/nextflow/base_params.yml, https://github.com/Flomics/fl-cfRNAmeta/blob/dev/nextflow/hg38_gencodev39_params.yml, https://github.com/Flomics/fl-cfRNAmeta/blob/dev/nextflow/smarter_v2_params.yml	https://github.com/Flomics/fl-cfRNAmeta/blob/dev/nextflow/base.config, https://github.com/Flomics/fl-cfRNAmeta/blob/dev/nextflow/smarter.config, https://github.com/Flomics/fl-cfRNAmeta/blob/dev/nextflow/two-color-illumina.config
Block	Block (2x150bp)	reverse	FALSE	NA	NA	--fastqc -a AGATCGGAAGAGCACACGTCTGAACTCCAGTCAC -a2 AGATCGGAAGAGCGTCGTGTAGGGAAAGAGTGT --stringency 20 --length 20	ISR	TRUE	FALSE	https://github.com/Flomics/fl-cfRNAmeta/blob/dev/nextflow/base_params.yml, https://github.com/Flomics/fl-cfRNAmeta/blob/dev/nextflow/hg38_gencodev39_params.yml, https://github.com/Flomics/fl-cfRNAmeta/blob/dev/nextflow/smarter_v2_params.yml	https://github.com/Flomics/fl-cfRNAmeta/blob/dev/nextflow/base.config, https://github.com/Flomics/fl-cfRNAmeta/blob/dev/nextflow/smarter.config, https://github.com/Flomics/fl-cfRNAmeta/blob/dev/nextflow/two-color-illumina.config
Chalasani		unstranded	FALSE	NA	NA	--fastqc	NA	TRUE	TRUE	https://github.com/Flomics/fl-cfRNAmeta/blob/dev/nextflow/base_params.yml, https://github.com/Flomics/fl-cfRNAmeta/blob/dev/nextflow/hg38_gencodev39_params.yml, https://github.com/Flomics/fl-cfRNAmeta/blob/dev/nextflow/non_smarter_unstranded_params.yml	https://github.com/Flomics/fl-cfRNAmeta/blob/dev/nextflow/base.config, https://github.com/Flomics/fl-cfRNAmeta/blob/dev/nextflow/non_smarter.config, https://github.com/Flomics/fl-cfRNAmeta/blob/dev/nextflow/two-color-illumina.config
Chen		reverse	FALSE	NA	NA	--fastqc -a AGATCGGAAGAGCACACGTCTGAACTCCAGTCAC -a2 AGATCGGAAGAGCGTCGTGTAGGGAAAGAGTGT --stringency 20 --length 20	ISR	FALSE	FALSE	https://github.com/Flomics/fl-cfRNAmeta/blob/dev/nextflow/base_params.yml, https://github.com/Flomics/fl-cfRNAmeta/blob/dev/nextflow/hg38_gencodev39_params.yml, https://github.com/Flomics/fl-cfRNAmeta/blob/dev/nextflow/smarter_v2_params.yml	https://github.com/Flomics/fl-cfRNAmeta/blob/dev/nextflow/base.config, https://github.com/Flomics/fl-cfRNAmeta/blob/dev/nextflow/smarter.config
Decruyenaere		reverse	TRUE	regex	^(?P<umi_1>.{8})(?P<discard_1>.{6}).*	--fastqc -a AGATCGGAAGAGCACACGTCTGAACTCCAGTCAC -a2 AGATCGGAAGAGCGTCGTGTAGGGAAAGAGTGT --stringency 20 --length 20	ISR	TRUE	FALSE	https://github.com/Flomics/fl-cfRNAmeta/blob/dev/nextflow/base_params.yml, https://github.com/Flomics/fl-cfRNAmeta/blob/dev/nextflow/hg38_gencodev39_params.yml, https://github.com/Flomics/fl-cfRNAmeta/blob/dev/nextflow/smarter_v3_params.yml	https://github.com/Flomics/fl-cfRNAmeta/blob/dev/nextflow/base.config, https://github.com/Flomics/fl-cfRNAmeta/blob/dev/nextflow/smarter.config, https://github.com/Flomics/fl-cfRNAmeta/blob/dev/nextflow/two-color-illumina.config
Flomics 1		reverse	TRUE	regex	^(?P<umi_1>.{8})(?P<discard_1>.{6}).*	--fastqc -a AGATCGGAAGAGCACACGTCTGAACTCCAGTCAC -a2 AGATCGGAAGAGCGTCGTGTAGGGAAAGAGTGT --stringency 20 --length 20	ISR	FALSE	FALSE	https://github.com/Flomics/fl-cfRNAmeta/blob/dev/nextflow/base_params.yml, https://github.com/Flomics/fl-cfRNAmeta/blob/dev/nextflow/hg38_gencodev39_params.yml, https://github.com/Flomics/fl-cfRNAmeta/blob/dev/nextflow/smarter_v3_params.yml	https://github.com/Flomics/fl-cfRNAmeta/blob/dev/nextflow/base.config, https://github.com/Flomics/fl-cfRNAmeta/blob/dev/nextflow/smarter.config
Flomics 2		reverse	TRUE	regex	^(?P<umi_1>.{8})(?P<discard_1>.{6}).*	--fastqc -a AGATCGGAAGAGCACACGTCTGAACTCCAGTCAC -a2 AGATCGGAAGAGCGTCGTGTAGGGAAAGAGTGT --stringency 20 --length 20	ISR	TRUE	FALSE	https://github.com/Flomics/fl-cfRNAmeta/blob/dev/nextflow/base_params.yml, https://github.com/Flomics/fl-cfRNAmeta/blob/dev/nextflow/hg38_gencodev39_params.yml, https://github.com/Flomics/fl-cfRNAmeta/blob/dev/nextflow/smarter_v3_params.yml	https://github.com/Flomics/fl-cfRNAmeta/blob/dev/nextflow/base.config, https://github.com/Flomics/fl-cfRNAmeta/blob/dev/nextflow/smarter.config, https://github.com/Flomics/fl-cfRNAmeta/blob/dev/nextflow/two-color-illumina.config
Giráldez	Giráldez (phospho-RNA-seq)	unstranded	FALSE	NA	NA	--fastqc	NA	TRUE	TRUE	https://github.com/Flomics/fl-cfRNAmeta/blob/dev/nextflow/base_params.yml, https://github.com/Flomics/fl-cfRNAmeta/blob/dev/nextflow/hg38_gencodev39_params.yml, https://github.com/Flomics/fl-cfRNAmeta/blob/dev/nextflow/non_smarter_unstranded_params.yml	https://github.com/Flomics/fl-cfRNAmeta/blob/dev/nextflow/base.config, https://github.com/Flomics/fl-cfRNAmeta/blob/dev/nextflow/non_smarter.config, https://github.com/Flomics/fl-cfRNAmeta/blob/dev/nextflow/two-color-illumina.config
Giráldez	Giráldez (standard)	unstranded	FALSE	NA	NA	--fastqc	NA	TRUE	TRUE	https://github.com/Flomics/fl-cfRNAmeta/blob/dev/nextflow/base_params.yml, https://github.com/Flomics/fl-cfRNAmeta/blob/dev/nextflow/hg38_gencodev39_params.yml, https://github.com/Flomics/fl-cfRNAmeta/blob/dev/nextflow/non_smarter_unstranded_params.yml	https://github.com/Flomics/fl-cfRNAmeta/blob/dev/nextflow/base.config, https://github.com/Flomics/fl-cfRNAmeta/blob/dev/nextflow/non_smarter.config, https://github.com/Flomics/fl-cfRNAmeta/blob/dev/nextflow/two-color-illumina.config
Ibarra	Ibarra (buffy coat)	unstranded	FALSE	NA	NA	--fastqc	NA	TRUE	TRUE	https://github.com/Flomics/fl-cfRNAmeta/blob/dev/nextflow/base_params.yml, https://github.com/Flomics/fl-cfRNAmeta/blob/dev/nextflow/hg38_gencodev39_params.yml, https://github.com/Flomics/fl-cfRNAmeta/blob/dev/nextflow/non_smarter_unstranded_params.yml	https://github.com/Flomics/fl-cfRNAmeta/blob/dev/nextflow/base.config, https://github.com/Flomics/fl-cfRNAmeta/blob/dev/nextflow/non_smarter.config, https://github.com/Flomics/fl-cfRNAmeta/blob/dev/nextflow/two-color-illumina.config
Ibarra	Ibarra (plasma, cancer)	unstranded	FALSE	NA	NA	--fastqc	NA	TRUE	TRUE	https://github.com/Flomics/fl-cfRNAmeta/blob/dev/nextflow/base_params.yml, https://github.com/Flomics/fl-cfRNAmeta/blob/dev/nextflow/hg38_gencodev39_params.yml, https://github.com/Flomics/fl-cfRNAmeta/blob/dev/nextflow/non_smarter_unstranded_params.yml	https://github.com/Flomics/fl-cfRNAmeta/blob/dev/nextflow/base.config, https://github.com/Flomics/fl-cfRNAmeta/blob/dev/nextflow/non_smarter.config, https://github.com/Flomics/fl-cfRNAmeta/blob/dev/nextflow/two-color-illumina.config
Ibarra	Ibarra (plasma, non-cancer)	unstranded	FALSE	NA	NA	--fastqc	NA	TRUE	TRUE	https://github.com/Flomics/fl-cfRNAmeta/blob/dev/nextflow/base_params.yml, https://github.com/Flomics/fl-cfRNAmeta/blob/dev/nextflow/hg38_gencodev39_params.yml, https://github.com/Flomics/fl-cfRNAmeta/blob/dev/nextflow/non_smarter_unstranded_params.yml	https://github.com/Flomics/fl-cfRNAmeta/blob/dev/nextflow/base.config, https://github.com/Flomics/fl-cfRNAmeta/blob/dev/nextflow/non_smarter.config, https://github.com/Flomics/fl-cfRNAmeta/blob/dev/nextflow/two-color-illumina.config
Ibarra	Ibarra (serum)	unstranded	FALSE	NA	NA	--fastqc	NA	TRUE	TRUE	https://github.com/Flomics/fl-cfRNAmeta/blob/dev/nextflow/base_params.yml, https://github.com/Flomics/fl-cfRNAmeta/blob/dev/nextflow/hg38_gencodev39_params.yml, https://github.com/Flomics/fl-cfRNAmeta/blob/dev/nextflow/non_smarter_unstranded_params.yml	https://github.com/Flomics/fl-cfRNAmeta/blob/dev/nextflow/base.config, https://github.com/Flomics/fl-cfRNAmeta/blob/dev/nextflow/non_smarter.config, https://github.com/Flomics/fl-cfRNAmeta/blob/dev/nextflow/two-color-illumina.config
Moufarrej	Moufarrej (Site 1)	reverse	FALSE	NA	NA	--fastqc -a AGATCGGAAGAGCACACGTCTGAACTCCAGTCAC -a2 AGATCGGAAGAGCGTCGTGTAGGGAAAGAGTGT --stringency 20 --length 20	ISR	TRUE	FALSE	https://github.com/Flomics/fl-cfRNAmeta/blob/dev/nextflow/base_params.yml, https://github.com/Flomics/fl-cfRNAmeta/blob/dev/nextflow/hg38_gencodev39_params.yml, https://github.com/Flomics/fl-cfRNAmeta/blob/dev/nextflow/smarter_v2_params.yml	https://github.com/Flomics/fl-cfRNAmeta/blob/dev/nextflow/base.config, https://github.com/Flomics/fl-cfRNAmeta/blob/dev/nextflow/smarter.config, https://github.com/Flomics/fl-cfRNAmeta/blob/dev/nextflow/two-color-illumina.config
Moufarrej	Moufarrej (Site 2)	reverse	FALSE	NA	NA	--fastqc -a AGATCGGAAGAGCACACGTCTGAACTCCAGTCAC -a2 AGATCGGAAGAGCGTCGTGTAGGGAAAGAGTGT --stringency 20 --length 20	ISR	TRUE	FALSE	https://github.com/Flomics/fl-cfRNAmeta/blob/dev/nextflow/base_params.yml, https://github.com/Flomics/fl-cfRNAmeta/blob/dev/nextflow/hg38_gencodev39_params.yml, https://github.com/Flomics/fl-cfRNAmeta/blob/dev/nextflow/smarter_v2_params.yml	https://github.com/Flomics/fl-cfRNAmeta/blob/dev/nextflow/base.config, https://github.com/Flomics/fl-cfRNAmeta/blob/dev/nextflow/smarter.config, https://github.com/Flomics/fl-cfRNAmeta/blob/dev/nextflow/two-color-illumina.config
Ngo		reverse	FALSE	NA	NA	--fastqc -a AGATCGGAAGAGCACACGTCTGAACTCCAGTCAC -a2 AGATCGGAAGAGCGTCGTGTAGGGAAAGAGTGT --stringency 20 --length 20	ISR	TRUE	FALSE	https://github.com/Flomics/fl-cfRNAmeta/blob/dev/nextflow/base_params.yml, https://github.com/Flomics/fl-cfRNAmeta/blob/dev/nextflow/hg38_gencodev39_params.yml, https://github.com/Flomics/fl-cfRNAmeta/blob/dev/nextflow/smarter_v2_params.yml	https://github.com/Flomics/fl-cfRNAmeta/blob/dev/nextflow/base.config, https://github.com/Flomics/fl-cfRNAmeta/blob/dev/nextflow/smarter.config, https://github.com/Flomics/fl-cfRNAmeta/blob/dev/nextflow/two-color-illumina.config
Reggiardo	Reggiardo (BioIVT)	unstranded	FALSE	NA	NA	--fastqc	NA	TRUE	FALSE	https://github.com/Flomics/fl-cfRNAmeta/blob/dev/nextflow/base_params.yml, https://github.com/Flomics/fl-cfRNAmeta/blob/dev/nextflow/hg38_gencodev39_params.yml, https://github.com/Flomics/fl-cfRNAmeta/blob/dev/nextflow/non_smarter_unstranded_params.yml	https://github.com/Flomics/fl-cfRNAmeta/blob/dev/nextflow/base.config, https://github.com/Flomics/fl-cfRNAmeta/blob/dev/nextflow/non_smarter.config, https://github.com/Flomics/fl-cfRNAmeta/blob/dev/nextflow/two-color-illumina.config
Reggiardo	Reggiardo (DLS)	unstranded	FALSE	NA	NA	--fastqc	NA	TRUE	FALSE	https://github.com/Flomics/fl-cfRNAmeta/blob/dev/nextflow/base_params.yml, https://github.com/Flomics/fl-cfRNAmeta/blob/dev/nextflow/hg38_gencodev39_params.yml, https://github.com/Flomics/fl-cfRNAmeta/blob/dev/nextflow/non_smarter_unstranded_params.yml	https://github.com/Flomics/fl-cfRNAmeta/blob/dev/nextflow/base.config, https://github.com/Flomics/fl-cfRNAmeta/blob/dev/nextflow/non_smarter.config, https://github.com/Flomics/fl-cfRNAmeta/blob/dev/nextflow/two-color-illumina.config
Roskams-Hieter	Roskams-Hieter (pilot)	reverse	FALSE	NA	NA	--fastqc -a AGATCGGAAGAGCACACGTCTGAACTCCAGTCAC -a2 AGATCGGAAGAGCGTCGTGTAGGGAAAGAGTGT --stringency 20 --length 20	ISR	FALSE	FALSE	https://github.com/Flomics/fl-cfRNAmeta/blob/dev/nextflow/base_params.yml, https://github.com/Flomics/fl-cfRNAmeta/blob/dev/nextflow/hg38_gencodev39_params.yml, https://github.com/Flomics/fl-cfRNAmeta/blob/dev/nextflow/smarter_v2_params.yml	https://github.com/Flomics/fl-cfRNAmeta/blob/dev/nextflow/base.config, https://github.com/Flomics/fl-cfRNAmeta/blob/dev/nextflow/smarter.config
Roskams-Hieter	Roskams-Hieter (validation)	reverse	FALSE	NA	NA	--fastqc -a AGATCGGAAGAGCACACGTCTGAACTCCAGTCAC -a2 AGATCGGAAGAGCGTCGTGTAGGGAAAGAGTGT --stringency 20 --length 20	ISR	FALSE	FALSE	https://github.com/Flomics/fl-cfRNAmeta/blob/dev/nextflow/base_params.yml, https://github.com/Flomics/fl-cfRNAmeta/blob/dev/nextflow/hg38_gencodev39_params.yml, https://github.com/Flomics/fl-cfRNAmeta/blob/dev/nextflow/smarter_v2_params.yml	https://github.com/Flomics/fl-cfRNAmeta/blob/dev/nextflow/base.config, https://github.com/Flomics/fl-cfRNAmeta/blob/dev/nextflow/smarter.config
Sun		reverse	FALSE	NA	NA	--fastqc -a AGATCGGAAGAGCACACGTCTGAACTCCAGTCAC -a2 AGATCGGAAGAGCGTCGTGTAGGGAAAGAGTGT --stringency 20 --length 20	ISR	FALSE	FALSE	https://github.com/Flomics/fl-cfRNAmeta/blob/dev/nextflow/base_params.yml, https://github.com/Flomics/fl-cfRNAmeta/blob/dev/nextflow/hg38_gencodev39_params.yml, https://github.com/Flomics/fl-cfRNAmeta/blob/dev/nextflow/smarter_v2_params.yml	https://github.com/Flomics/fl-cfRNAmeta/blob/dev/nextflow/base.config, https://github.com/Flomics/fl-cfRNAmeta/blob/dev/nextflow/smarter.config
Tao		reverse	FALSE	NA	NA	--fastqc -a AGATCGGAAGAGCACACGTCTGAACTCCAGTCAC -a2 AGATCGGAAGAGCGTCGTGTAGGGAAAGAGTGT --stringency 20 --length 20	ISR	FALSE	FALSE	https://github.com/Flomics/fl-cfRNAmeta/blob/dev/nextflow/base_params.yml, https://github.com/Flomics/fl-cfRNAmeta/blob/dev/nextflow/hg38_gencodev39_params.yml, https://github.com/Flomics/fl-cfRNAmeta/blob/dev/nextflow/smarter_v2_params.yml	https://github.com/Flomics/fl-cfRNAmeta/blob/dev/nextflow/base.config, https://github.com/Flomics/fl-cfRNAmeta/blob/dev/nextflow/smarter.config
Toden		unstranded	FALSE	NA	NA	--fastqc	NA	TRUE	TRUE	https://github.com/Flomics/fl-cfRNAmeta/blob/dev/nextflow/base_params.yml, https://github.com/Flomics/fl-cfRNAmeta/blob/dev/nextflow/hg38_gencodev39_params.yml, https://github.com/Flomics/fl-cfRNAmeta/blob/dev/nextflow/non_smarter_unstranded_params.yml	https://github.com/Flomics/fl-cfRNAmeta/blob/dev/nextflow/base.config, https://github.com/Flomics/fl-cfRNAmeta/blob/dev/nextflow/non_smarter.config, https://github.com/Flomics/fl-cfRNAmeta/blob/dev/nextflow/two-color-illumina.config
Wang		unstranded	FALSE	NA	NA	--fastqc	NA	TRUE	TRUE	https://github.com/Flomics/fl-cfRNAmeta/blob/dev/nextflow/base_params.yml, https://github.com/Flomics/fl-cfRNAmeta/blob/dev/nextflow/hg38_gencodev39_params.yml, https://github.com/Flomics/fl-cfRNAmeta/blob/dev/nextflow/non_smarter_unstranded_params.yml	https://github.com/Flomics/fl-cfRNAmeta/blob/dev/nextflow/base.config, https://github.com/Flomics/fl-cfRNAmeta/blob/dev/nextflow/non_smarter.config, https://github.com/Flomics/fl-cfRNAmeta/blob/dev/nextflow/two-color-illumina.config
Zhu		reverse	FALSE	NA	NA	--fastqc -a AGATCGGAAGAGCACACGTCTGAACTCCAGTCAC -a2 AGATCGGAAGAGCGTCGTGTAGGGAAAGAGTGT --stringency 20 --length 20	ISR	FALSE	FALSE	https://github.com/Flomics/fl-cfRNAmeta/blob/dev/nextflow/base_params.yml, https://github.com/Flomics/fl-cfRNAmeta/blob/dev/nextflow/hg38_gencodev39_params.yml, https://github.com/Flomics/fl-cfRNAmeta/blob/dev/nextflow/smarter_v2_params.yml	https://github.com/Flomics/fl-cfRNAmeta/blob/dev/nextflow/base.config, https://github.com/Flomics/fl-cfRNAmeta/blob/dev/nextflow/smarter.config
ENCODE		reverse	FALSE	NA	NA	--fastqc	ISR	FALSE	FALSE	https://github.com/Flomics/fl-cfRNAmeta/blob/dev/nextflow/base_params.yml, https://github.com/Flomics/fl-cfRNAmeta/blob/dev/nextflow/hg38_gencodev39_params.yml, https://github.com/Flomics/fl-cfRNAmeta/blob/dev/nextflow/non_smarter_reverse_params.yml	https://github.com/Flomics/fl-cfRNAmeta/blob/dev/nextflow/base.config, https://github.com/Flomics/fl-cfRNAmeta/blob/dev/nextflow/non_smarter.config
Wei		unstranded	FALSE	NA	NA	--fastqc	NA	FALSE	TRUE	https://github.com/Flomics/fl-cfRNAmeta/blob/dev/nextflow/base_params.yml, https://github.com/Flomics/fl-cfRNAmeta/blob/dev/nextflow/hg38_gencodev39_params.yml, https://github.com/Flomics/fl-cfRNAmeta/blob/dev/nextflow/non_smarter_unstranded_params.yml	https://github.com/Flomics/fl-cfRNAmeta/blob/dev/nextflow/base.config, https://github.com/Flomics/fl-cfRNAmeta/blob/dev/nextflow/non_smarter.config
